# MyeliMetric: A Python-Based Toolbox for Standardized G-ratio Analysis of Axon-Myelin Integrity

**DOI:** 10.1101/2025.07.14.662606

**Authors:** Intakhar Ahmad, Farjana Sultana Chowdhury, Anne I. Boullerne, Alexander Gow, Douglas L. Feinstein

## Abstract

The g-ratio, defined as the ratio of an axon’s diameter to the total fiber diameter (axon plus myelin), is a key metric for assessing myelin integrity and axonal conduction velocity in both the central and peripheral nervous systems. Deviations from the physiological range often signal underlying pathology. Despite its diagnostic importance, there is currently no standardized, open-source tool for g-ratio analysis from post-segmented electron microscopy images. To address this gap, we developed MyeliMetric, a Python-based, user-friendly toolbox that streamlines g-ratio data preprocessing and integrates biologically informed validation, requiring minimal statistical expertise to operate without introducing common analytical errors. It is built on the principle that g-ratios exhibit relative consistency across varying axon diameters in healthy conditions. To rigorously assess this relationship, MyeliMetric implements a binning strategy that groups axons into biologically relevant diameter cohorts, enabling the detection of size-dependent deviations in g-ratio distributions. This approach addresses common limitations in conventional analyses, including insufficient sampling, pseudo-replication, and artifacts such as misleading regression slopes. Validation using both synthetic and published datasets from rodent models of demyelination demonstrated the tool’s accuracy, reproducibility, and biological relevance. Synthetic data yielded expected outcomes, and in experimental models, MyeliMetric reliably detected reductions in myelin thickness through g-ratio shifts while minimizing artifacts, thereby providing biologically meaningful insights. It is available on GitHub: https://github.com/Intakhar-Ahmad/NeuroMyelin-G-Ratio-Analysis-Toolkit
