## Supplementary material for "MyeliMetric: A Python-Based Toolbox for Standardized G-ratio Analysis of Axon-Myelin Integrity": Sample_DataSets: My_CTL.xlsx

### Sheet: Sheet1
CTL1_Ax	CTL1_My		CTL2_Ax	CTL2_My		CTL3_Ax	CTL3_My		CTL4_Ax	CTL4_My
0.795308	0.235119		0.653206	0.235119		1.10891	0.332034		0.764726	0.225131
0.856043	0.32964		0.545252	0.188499		0.65953	0.18244		0.625166	0.155111
0.661295	0.138055		0.634973	0.200024		0.776783	0.188055		0.757812	0.0916853
0.6038	0.240123		0.396419	0.153061		0.813873	0.214388		0.652301	0.156602
1.08545	0.26732		0.709346	0.26804		1.055	0.215875		0.995214	0.16584
0.627611	0.197074		0.443781	0.166124		0.786233	0.249733		0.631895	0.122928
0.639983	0.180762		0.852478	0.164556		0.589773	0.113966		0.43652	0.115644
0.464691	0.195713		0.615355	0.182769		0.725108	0.238084		0.505831	0.128401
0.587114	0.16078		0.545925	0.172901		0.80519	0.17964		0.567982	0.159576
0.570535	0.140381		0.780785	0.183989		0.731826	0.156385		0.638339	0.134878
0.514891	0.169266		0.220388	0.138936		0.902223	0.240185		0.425044	0.127113
0.663049	0.180716		0.399716	0.207019		0.489099	0.210757		0.793811	0.118992
0.799513	0.164529		0.558203	0.155082		0.956327	0.137083		0.393633	0.158064
0.359708	0.101884		0.426145	0.139625		0.520353	0.150164		0.814473	0.231626
0.351843	0.126782		0.433552	0.188287		0.661088	0.205318		0.494323	0.152794
0.561137	0.186641		0.759017	0.166413		0.77169	0.352338		0.568694	0.113056
0.490422	0.149013		0.461683	0.165286		1.34424	0.208114		0.570845	0.121676
0.553843	0.186518		0.506837	0.169548		0.769868	0.316529		1.00378	0.291473
0.6508	0.260971		0.622696	0.128596		0.836999	0.318344		0.574259	0.127206
0.483235	0.0980616		0.559962	0.155635		0.649922	0.170068		0.671246	0.128748
0.63326	0.374107		0.460439	0.0957666		0.697379	0.106347		0.986158	0.250278
0.93314	0.206784		0.52137	0.123459		0.785106	0.229979		0.586383	0.109464
0.409223	0.0820981		0.812892	0.13669		0.79206	0.344755		0.923916	0.158862
0.391448	0.127708		0.597962	0.134298		0.531017	0.141391		0.784835	0.231003
0.812697	0.183932		0.498839	0.14914		0.777252	0.159302		0.462714	0.409204
0.96038	0.155391		0.567011	0.118948		1.001	0.139111		0.668234	0.204527
0.660632	0.267964		0.983187	0.1778		0.55431	0.229455		0.758894	0.171665
0.989717	0.367111		0.516572	0.183114		0.701416	0.239453		0.562056	0.144112
0.516474	0.10429		0.724325	0.199577		0.59236	0.307095		0.614778	0.167229
0.631292	0.165243		0.753369	0.172194		0.61683	0.241849		0.797514	0.226791
0.587873	0.155074		0.541621	0.150966		0.650391	0.203667		0.78203	0.148283
0.631733	0.16919		0.832559	0.154348		0.741929	0.310132		0.609261	0.133494
0.774491	0.209444		0.557759	0.148489		0.540157	0.19987		1.35116	0.188447
0.951677	0.271658		0.504596	0.162172		0.570391	0.194832		0.881725	0.194677
0.925109	0.216992		0.369257	0.183187		0.623887	0.28348		0.463861	0.123147
0.572455	0.225352		0.776263	0.258807		1.19349	0.306315		0.495111	0.141391
0.419073	0.104463		0.623045	0.141138		0.691867	0.204709		0.59947	0.183542
0.642365	0.243886		0.569469	0.170906		0.964153	0.211651		0.443838	0.139111
0.690066	0.198036		0.566538	0.182291		0.640138	0.187469		0.73109	0.132226
0.690089	0.178842		0.471684	0.211735		0.593831	0.159605		0.592444	0.144014
0.738209	0.159309		0.66233	0.240462		0.695176	0.221685		0.952707	0.278837
0.671062	0.18766		0.692971	0.166194		0.704949	0.224857		0.809595	0.126739
0.647325	0.153708		0.45009	0.224569		0.549645	0.1332		0.521204	0.127708
0.61716	0.155074		0.589989	0.170202		0.791877	0.260762		0.696139	0.140465
0.566927	0.210477		0.767469	0.28126		0.799003	0.227628		1.22546	0.205318
0.590366	0.205318		0.789934	0.265747		0.55752	0.185469		0.898409	0.201042
0.572016	0.213672		0.601711	0.158573		0.485177	0.15657		0.817141	0.29655
0.938309	0.264867		0.678658	0.254188		0.830464	0.21688		0.755309	0.196958
0.62509	0.280894		0.376668	0.183959		0.657966	0.221637		0.471374	0.167578
0.939455	0.235672		0.670608	0.14593		0.957964	0.201284		0.400494	0.113966
1.03992	0.221462		0.709903	0.230584		0.568719	0.0980616		0.838539	0.155074
0.679349	0.246328		0.536577	0.148885		0.753583	0.125428		0.523391	0.119587
0.663111	0.117749		0.90076	0.26702		0.632798	0.169859		1.03953	0.232832
0.72578	0.156128		0.629483	0.140733		0.577137	0.184725		0.55846	0.107665
0.674682	0.21951		0.495526	0.180222		0.45805	0.212905		0.496682	0.140422
0.392285	0.155434		0.642002	0.325741		0.531555	0.169859		0.710119	0.277558
0.748415	0.199897		0.658997	0.0941862		0.875835	0.219054		1.14409	0.318509
0.650938	0.267225		0.607092	0.199344		0.727994	0.144014		0.724242	0.0957811
0.59891	0.152014		0.638305	0.16067		0.469	0.154105		0.495127	0.147619
0.721462	0.146673		0.387538	0.12813		0.759452	0.21732		0.386016	0.126739
0.749447	0.185539		0.661645	0.270635		0.450933	0.117263		0.636389	0.183906
0.585084	0.179314		0.552659	0.10979		0.79782	0.248718		0.516165	0.132226
0.51964	0.184953		0.62837	0.123805		0.806848	0.183017		0.569485	0.141391
0.647425	0.225184		0.669173	0.280269		0.676084	0.294531		0.475275	0.145852
0.791705	0.213188		0.488564	0.205837		0.739507	0.20875		0.612235	0.191786
0.419552	0.14499		0.535471	0.119726		0.94261	0.146504		0.746943	0.132675
0.465853	0.128623		0.523962	0.107014		1.11557	0.24977		0.809073	0.286668
0.741884	0.179877		0.613285	0.088287		0.756044	0.111149		1.23601	0.220005
0.91113	0.248226		0.542543	0.127511		0.901876	0.199117		0.365746	0.105127
0.643089	0.213553		0.399282	0.149866		0.939556	0.192914		0.539201	0.134878
1.20039	0.291015		0.376352	0.103408		0.803395	0.261083		0.703949	0.186153
0.637239	0.192689		0.654087	0.187791		0.737975	0.284821		0.450361	0.134483
0.771647	0.222698		0.48579	0.131767		0.880317	0.182997		0.408407	0.156308
0.606645	0.138221		0.434759	0.15851		0.693604	0.197074		0.62152	0.126187
0.742151	0.159254		0.588885	0.113056		0.629562	0.246107		0.533164	0.104066
0.552016	0.18244		0.570039	0.127452		0.620689	0.161038		0.815755	0.165049
0.703876	0.311754		0.500482	0.113028		0.55746	0.140796		0.476072	0.151485
0.508748	0.221024		0.454368	0.125375		0.565856	0.161517		0.405656	0.151868
0.731706	0.18244		0.479266	0.12742		0.748424	0.26748		0.441748	0.0903831
0.894379	0.135496		0.904966	0.150575		0.559584	0.140212		0.627302	0.119104
0.64008	0.184953		0.620143	0.209154		0.624925	0.271505		0.408608	0.153834
0.654291	0.172018		0.643508	0.13312		0.586952	0.15712		0.516303	0.157188
1.15056	0.288743		0.594327	0.125657		0.587968	0.21094		0.393381	0.14652
0.884288	0.214075		0.46195	0.258117		0.760113	0.179216		0.652417	0.193505
0.582457	0.217813		0.526458	0.140681		0.729738	0.238007		0.688855	0.21366
0.767097	0.230686		0.570918	0.123724		0.547259	0.281015		1.27774	0.140465
0.578531	0.265209		0.631464	0.141429		0.423582	0.168223		1.02432	0.139111
0.855678	0.198025		0.477876	0.1345		0.871575	0.126739		1.02396	0.11304
0.9622	0.246278		0.460273	0.109694		0.541975	0.190892		0.86252	0.0989783
0.582892	0.129457		0.670337	0.160718		0.536433	0.17387		0.814804	0.234892
0.82732	0.191396		0.418019	0.0811684		0.720341	0.178819		0.73713	0.140212
0.804047	0.259063		0.608115	0.156888		0.52156	0.153895		0.71761	0.180762
0.59544	0.134253		0.632649	0.196429		0.594291	0.220855		0.908967	0.236575
0.614944	0.209806		0.660408	0.171366		0.588251	0.174187		0.89047	0.145692
0.573966	0.225428		0.799612	0.256401		0.591369	0.20423		0.772204	0.197074
0.401546	0.157984		0.485325	0.151384		0.897464	0.207177		0.626331	0.142244
0.502527	0.137995		0.429442	0.123529		1.11715	0.293925		0.907368	0.195642
0.837535	0.196686		0.411949	0.190577		0.473743	0.129327		0.770243	0.171355
0.880106	0.224826		0.373	0.114353		0.595534	0.191209		0.600381	0.197225
0.461563	0.184308		0.665884	0.168912		0.839821	0.181111		0.730683	0.154148
0.497544	0.209806		0.512617	0.152027		0.684358	0.124322		0.849388	0.188319
0.568358	0.278892		0.478671	0.126645		0.58105	0.213786		0.927895	0.109464
0.63806	0.218953		0.580461	0.144712		0.572333	0.15299		0.781364	0.218885
0.628783	0.163026		0.566385	0.142048		0.653473	0.156917		0.384959	0.115653
0.423194	0.139111		0.4997	0.0971071		0.827626	0.153895		0.471846	0.0837834
0.792115	0.243029		0.465016	0.129009		0.455926	0.258128		0.864391	0.179708
0.60004	0.21065		0.456488	0.140952		0.60266	0.18842		0.798014	0.144223
0.611818	0.304926		0.76789	0.1875		0.505944	0.19668		0.794208	0.128438
0.824469	0.261494		0.623258	0.19145		0.690312	0.195811		0.541493	0.0909829
0.702746	0.271086		0.628192	0.12551		0.70307	0.137649		0.4066	0.131973
0.770922	0.196958		0.586249	0.150138		0.708668	0.128103		0.669032	0.179708
0.628344	0.18244		0.493379	0.182046		0.700681	0.277341		0.569496	0.192629
0.739432	0.225453		0.477806	0.125416		0.572576	0.151792		0.879927	0.234023
1.50598	0.296741		0.832932	0.13424		0.419637	0.127708		1.08002	0.152794
1.4515	0.230094		0.37126	0.192013		0.498662	0.130962		0.843052	0.124832
1.01179	0.276317		0.459184	0.182328		0.815066	0.113099		0.898985	0.211592
0.719051	0.220144		0.663936	0.167583		0.504553	0.148283		0.867702	0.213108
0.894182	0.255624		0.474286	0.144353		0.521861	0.142702		0.792502	0.127266
1.02464	0.243658		0.435621	0.133327
0.516106	0.223441		0.783376	0.214325
1.20605	0.203574
0.895301	0.197327
0.901748	0.268463
0.951904	0.171273
