## Supplementary material for "MyeliMetric: A Python-Based Toolbox for Standardized G-ratio Analysis of Axon-Myelin Integrity": Sample_DataSets: My_EXP.xlsx

### Sheet: Sheet1
EXP1_Ax	EXP1_My		EXP2_Ax	EXP2_My		EXP3_Ax	EXP3_My		EXP4_Ax	EXP4_My
0.907294	0.200821		0.824852	0.127708		0.669794	0.139649		0.529334	0.254157
0.625003	0.125428		0.660683	0.151678		0.609599	0.0957811		0.572359	0.120253
0.479166	0.18475		0.629951	0.161619		0.583786	0.154148		0.548358	0.171505
0.916532	0.150513		0.801628	0.220281		0.391662	0.172639		0.680246	0.209806
0.882309	0.142702		0.504105	0.123147		0.63188	0.187982		0.665797	0.183391
0.999144	0.203617		0.657594	0.226725		0.941929	0.131656		0.753111	0.166477
1.01994	0.217145		0.758517	0.210151		1.07934	0.154839		0.63912	0.188267
0.789657	0.158725		0.720929	0.326091		0.779786	0.349829		1.12709	0.266194
0.554731	0.109022		0.817511	0.264821		0.757438	0.253795		0.541282	0.212335
1.09665	0.238326		0.743164	0.239184		0.375222	0.125225		0.591977	0.168757
0.569024	0.0767001		0.542058	0.127206		0.601263	0.140023		0.813732	0.19891
0.638686	0.14317		0.774595	0.294155		0.652087	0.184953		0.661152	0.197683
1.38065	0.25844		0.923188	0.262276		0.673935	0.160712		0.71301	0.247058
1.14361	0.322249		0.804555	0.198784		1.03384	0.191909		0.5883	0.186187
0.750697	0.218953		0.717698	0.1587		0.710912	0.186212		0.603271	0.152794
1.15711	0.346046		0.58353	0.190864		0.586108	0.187314		0.597087	0.180864
0.61855	0.211314		0.764769	0.151792		0.850111	0.120253		0.510364	0.139111
0.897519	0.253136		0.676644	0.192846		0.704989	0.161288		0.568685	0.142123
0.541707	0.164529		0.923734	0.187314		0.457696	0.166794		0.504449	0.106347
0.820431	0.154924		0.591054	0.122857		0.525628	0.238281		0.735532	0.139111
0.726854	0.327391		0.306374	0.0706956		0.655177	0.237788		0.982015	0.218953
0.730111	0.296582		0.591799	0.153485		0.455888	0.158094		0.916613	0.227929
1.32536	0.309138		0.703579	0.321818		0.557369	0.115336		0.854462	0.224894
1.18642	0.302807		1.00458	0.313745		0.661094	0.204251		0.488491	0.174536
1.11729	0.315653		0.772423	0.226604		0.626674	0.178705		0.713729	0.191241
1.36243	0.267001		0.778995	0.220639		0.441406	0.131083		0.580842	0.176269
0.769844	0.260896		0.658754	0.172062		0.640716	0.227815		1.13264	0.156385
0.617109	0.192914		0.788539	0.200449		0.607239	0.220855		0.898397	0.274445
0.611876	0.155074		0.808179	0.166128		0.408149	0.305368		0.599539	0.148121
0.946277	0.265644		0.714089	0.234746		0.539006	0.168223		0.63939	0.208458
0.645314	0.251466		0.737797	0.148721		0.659319	0.142493		0.571112	0.152445
0.498673	0.175161		0.504129	0.153359		0.589564	0.183542		0.586293	0.138515
0.440303	0.189307		0.55617	0.16584		0.776274	0.248759		0.45832	0.243875
0.568322	0.187717		1.07411	0.198025		0.674253	0.192846		0.582582	0.124433
1.22787	0.331206		0.888733	0.200527		0.557271	0.202135		0.773664	0.276511
0.719233	0.257261		0.666823	0.189621		0.594228	0.210641		0.589412	0.224233
1.1202	0.28257		0.764937	0.156992		0.511946	0.249149		0.681623	0.193861
0.734449	0.104071		0.758074	0.210757		0.429187	0.170442		0.625302	0.22943
0.687803	0.15525		0.640806	0.162483		0.613267	0.178851		0.48179	0.207642
0.486852	0.139111		0.77105	0.215904		0.807873	0.188883		0.400558	0.113966
0.512903	0.12875		0.765561	0.123147		0.529189	0.135756		0.603946	0.090878
1.10315	0.307986		0.780396	0.127266		0.475416	0.178139		0.610999	0.166477
0.455265	0.13683		0.697161	0.205868		0.749202	0.131656		0.477211	0.147562
0.717483	0.236173		0.82012	0.144223		0.603169	0.132499		0.436846	0.173083
0.750868	0.148566		0.715894	0.170253		0.533177	0.233466		0.75413	0.195667
0.536493	0.131656		0.880417	0.213414		0.869864	0.237172		0.654469	0.129019
0.441335	0.188657		0.548108	0.127708		0.721582	0.223913		1.05217	0.165715
0.45254	0.215834		0.385602	0.105368		0.764137	0.257745		0.779128	0.190887
0.487147	0.15709		0.624488	0.125428		0.652098	0.199989		0.670466	0.225127
0.595503	0.168757		0.68292	0.192347		0.404208	0.158511		0.639964	0.196123
0.462811	0.118992		0.713522	0.133672		0.832436	0.199587		0.759055	0.206691
0.997839	0.233964		0.842647	0.178819		0.460887	0.119104		0.617137	0.172504
0.425304	0.192655		1.20566	0.144014		0.526832	0.182349		0.561644	0.157234
0.619369	0.261341		0.917504	0.29278		0.86446	0.194677		0.834588	0.151945
0.618149	0.174887		0.394699	0.115049		0.737124	0.166794		0.776619	0.183795
0.578291	0.169035		0.398195	0.172582		0.439691	0.15317		0.645336	0.167428
0.663397	0.178212		0.700277	0.264128		0.40905	0.11158		0.744998	0.187959
0.470925	0.0996876		0.784709	0.221824		0.514559	0.112835		1.13611	0.220426
0.578439	0.111133		0.565754	0.141391		0.550258	0.210349		0.780895	0.152723
0.423924	0.0611904		0.745722	0.213108		0.673721	0.184486		0.767023	0.149726
0.667603	0.0980023		0.321031	0.0820981		0.833659	0.252276		0.722054	0.216741
0.492465	0.100342		0.461038	0.151485		0.736558	0.260363		0.766163	0.183049
0.75819	0.192689		0.458316	0.134814		0.629101	0.211651		0.827425	0.161074
0.750869	0.186823		0.550953	0.166629		0.579034	0.224233		0.598863	0.12003
1.34993	0.285485		0.568498	0.22249		0.761857	0.370903		0.719018	0.1506
0.69192	0.139111		0.49601	0.263225		0.446872	0.181293		0.710027	0.125428
0.87421	0.174821		0.51696	0.160187		1.05742	0.319152		0.892229	0.280502
0.750643	0.198992		0.422713	0.0926636		0.74052	0.225352		0.550214	0.205266
0.615393	0.13444		0.43117	0.124493		0.747777	0.212689		0.762924	0.132226
0.540095	0.123147		0.696442	0.140422		1.10035	0.405366		0.948225	0.21579
0.901292	0.174579		0.901777	0.284223		0.827775	0.226509		0.631982	0.298445
1.00262	0.129818		0.491485	0.153927		0.67139	0.276734		0.489415	0.157795
0.780699	0.282137		0.455889	0.059293		0.76933	0.215236		0.742658	0.198041
0.678755	0.0926043		0.9228	0.214413		0.708375	0.293904		1.22068	0.140978
0.489607	0.0820981		0.597254	0.161441		0.822761	0.232155		0.501497	0.130962
0.804548	0.131656		0.602724	0.244454		1.13162	0.306091		0.513119	0.140796
0.519587	0.238084		0.607275	0.0880867		1.07133	0.178463		0.730962	0.13683
0.767008	0.34841		0.644279	0.202383		1.2509	0.191587		0.685735	0.158064
0.707349	0.176978		1.05276	0.341257		0.966655	0.298078		0.883928	0.127708
0.660196	0.118205		0.384052	0.165834		0.703635	0.175464		0.666806	0.166477
0.833575	0.129608		0.637538	0.1752		0.460989	0.256819		0.427569	0.259507
0.329389	0.145717		0.621629	0.194408		0.926416	0.240185		0.48506	0.156385
1.04458	0.268401		0.43539	0.186055		0.624952	0.202383		0.670725	0.238281
0.901144	0.35171		0.501897	0.175624		0.933044	0.238794		0.821602	0.221352
0.986415	0.322296		0.676914	0.312087		0.584177	0.170068		0.402423	0.10429
1.16751	0.462493		0.870479	0.390846		0.57266	0.209792		0.760115	0.167831
0.675421	0.130554		0.673754	0.157503		0.840218	0.35384		0.897591	0.198326
0.610025	0.123111		0.739	0.207432		0.499058	0.219261		0.917778	0.147834
0.838645	0.177001		0.900769	0.324433		0.78496	0.21094		0.936536	0.25935
1.03597	0.17964		0.824125	0.236648		0.91941	0.256757		0.592883	0.198404
0.84892	0.311117		0.835521	0.261345		0.849063	0.188066		0.553999	0.142292
1.06017	0.161044		0.550542	0.157487		0.657106	0.223489		0.640177	0.122032
0.652229	0.214059		1.06649	0.197127		0.794417	0.264538		0.673301	0.218258
0.585509	0.122892		0.550584	0.27088		0.714087	0.221403		0.490678	0.141391
0.685311	0.171355		0.739445	0.253044		0.673371	0.381432		1.02583	0.168757
0.473967	0.127708		0.961913	0.444602		0.897244	0.266194		0.711369	0.209806
0.59677	0.187288		0.642842	0.22444		0.707673	0.241975		0.747482	0.250855
0.328009	0.131888		0.777558	0.25455		0.597941	0.215026		0.772899	0.251526
0.534283	0.183391		0.745299	0.139049		0.644876	0.296992		0.669906	0.177847
0.892332	0.259875		0.991502	0.310661		0.519236	0.184832		0.734099	0.196123
0.531978	0.156176		0.426942	0.129487		0.754543	0.209092		1.08355	0.253286
0.691063	0.128424		0.56041	0.155074		0.823649	0.164529		0.984511	0.231327
0.734377	0.145074		0.760408	0.237843		0.869192	0.193843		0.80077	0.186187
0.700176	0.235528		0.664219	0.313469		0.840082	0.168757		0.576899	0.163409
0.51651	0.165074		0.795982	0.235179		0.759553	0.183542		0.855885	0.302324
0.581763	0.278702		0.604839	0.198025		0.497722	0.217079		0.73603	0.226538
0.480527	0.125428		0.69801	0.275961		0.642108	0.369017		0.79466	0.209092
1.08522	0.37862		0.523495	0.161254		0.990158	0.240919		0.694993	0.234078
0.767087	0.244997		0.767291	0.122246		0.976689	0.243975		0.632738	0.197074
0.992754	0.410066		0.891842	0.22488		0.516231	0.127047		0.601628	0.214132
0.836092	0.207432		0.857546	0.288693		0.738688	0.461542		0.557267	0.198014
1.05205	0.312185		0.547421	0.11343		0.80086	0.362137		0.76903	0.21764
1.2041	0.312246		0.93367	0.218953		0.929226	0.295478		0.495084	0.139111
1.10762	0.154185		0.754506	0.186766		0.701934	0.251277		0.635312	0.238007
0.650582	0.173083		0.862162	0.244276		0.721413	0.22351		0.665051	0.140465
0.595361	0.117749		0.824197	0.213553		0.703068	0.220281
1.10825	0.354723		0.855616	0.217288		1.01238	0.335788
0.922834	0.180333		0.438964	0.12008		0.733836	0.189742
1.07636	0.325067		0.546262	0.0820981		0.918466	0.300928
0.478978	0.224342		0.419197	0.0820981		0.6096	0.204105
0.62205	0.209806		0.429286	0.13301		0.770063	0.250855
			0.584129	0.121943		0.592838	0.331111
			0.470322	0.138185
